# Urethral luminal epithelia are castration-insensitive progenitors of the proximal prostate

**DOI:** 10.1101/2020.02.19.937615

**Authors:** Diya B. Joseph, Gervaise H. Henry, Alicia Malewska, Nida S. Iqbal, Hannah M. Ruetten, Anne E. Turco, Lisa L. Abler, Simran K. Sandhu, Mark T. Cadena, Venkat S. Malladi, Jeffrey C. Reese, Ryan J. Mauck, Jeffrey C. Gahan, Ryan C. Hutchinson, Claus G. Roehrborn, Linda A. Baker, Chad M. Vezina, Douglas W. Strand

## Abstract

Castration-insensitive epithelial progenitors capable of regenerating the prostate are concentrated in the proximal region close to the urethra, but the identification of these cells has been limited to individual cell surface markers. Here, we use single cell RNA sequencing (scRNA-seq) to obtain a cellular anatomy of the mouse prostate and urethra and create a comparative map with the human. These data reveal that previously identified facultative progenitors marked by TROP2, Sca-1, KRT4, and PSCA are actually luminal epithelia of the urethra that extend into the proximal prostate. These mouse urethral cells are the human equivalent of previously identified club and hillock urethral cells. Castration decreases androgen-dependent prostate luminal epithelia as expected, but TROP2+ urethral luminal epithelia survive and expand into the prostate. Benign prostatic hyperplasia (BPH) has long been considered an ‘embryonic reawakening’, but the cellular origin of peri-urethral growth is unclear. We use scRNA-seq and flow cytometry to demonstrate an increase in urethral luminal epithelia within glandular nodules from patients with BPH, which are further enriched in patients treated with a 5 alpha reductase inhibitor. These data demonstrate that the putative prostate progenitors enriched by castration in the proximal prostate are an expansion of urethral luminal epithelia and that these cells may play an important role in the etiology of human BPH.

**Significance Statement:** The prostate involutes after castration, but regrows to its original size with androgen replenishment. This observation prompted the search for a castration-insensitive prostate progenitor. Here, Joseph *et al*. produce a comparative cellular atlas of the prostate and urethra in the mouse *vs.* human, discovering an equivalent urethral luminal epithelial cell type that extends into the proximal prostatic ducts and expresses previously identified markers of facultative prostate progenitors. Urethral luminal epithelia are established before prostate budding in human and mouse development, and expand after castration in the mouse and after 5 alpha reductase inhibitor treatment in human BPH. These data suggest that luminal epithelia of the urethra are castration-insensitive cells of proximal ducts that may act as progenitors in human BPH.
