## Supplemental Dataset 2 for "Urethral luminal epithelia are castration-insensitive progenitors of the proximal prostate"

### Sheet: Mouse
Figure	Sample ID	Organ	Number of Mice	Mouse ID	Digestion Enzyme	MACS Strategy	10x Chemistry	Sequencer	# of Reads	Cellranger Count Cell #	Cellranger count Reads/Cell	Cellranger count Genes/Cell	Cell # (Post UMI Count Filter)	Cell # (Post % mito Filter)	Cell # (Post Gene Count Filter)	% of Cellranger count Cells used post-filter
Figure 1A-D, 2C-D	musAd001_PrF	Prostate	1	musAd001	10mg/mL Cold Protease 1hr	na	Single Cell 3' v2	NextSeq 500 + NovaSeq 6000	413631707	7139	57940	1085	6268	5672	4406	0.617173
Figure 1A-D, 2C-D	musAd002_PrF	Prostate	1	musAd002	10mg/mL Cold Protease 1hr	na	Single Cell 3' v2	NextSeq 500 + NovaSeq 6000	1529467399	27432	27432	1226	23858	22060	15656	0.57072
Figure 1A-D, 2C-D	musAd003_PrF_St	Prostate	1	musAd003	10mg/mL Cold Protease 1hr	CD326- CD45-	Single Cell 3' v2	NextSeq 500 + NovaSeq 6000	998494228	17471	57151	1386	15630	13879	6250	0.357736
Figure 1A-D, 2C-D	musAd007_PrFcol_GEX	Prostate	1	musAd007	1.5mg/mL Collagenase I 1hr	na	Single Cell 3' v3	NextSeq 500 + NovaSeq 6000	371484336	8972	41404	973	8143	5694	4079	0.454637
Figure 1A-D, 2C-D	musAd002_UrF	Urethra	1	musAd002	10mg/mL Cold Protease 1hr	na	Single Cell 3' v2	NextSeq 500 + NovaSeq 6000	728333488	15027	48468	827	14431	13295	8282	0.551141
Figure 1A-D, 2C-D	musAd004n5_UrF_GEX	Urethra	2	musAd004 and musAd005	10mg/mL Cold Protease 1hr	na	Single Cell 3' v3	NextSeq 500 + NovaSeq 6000	617708633	14304	43184	2603	12997	10628	9113	0.637095

### Sheet: Human
Figure	Sample ID	Disease	Anatomical Location	Patient ID	Phenotype	Digestion Enzyme	FACS Strategy	10x Chemistry	Sequencer	# of Reads	Cellranger Count Cell #	Cellranger count Reads/Cell	Cellranger count Genes/Cell	Cell # (Post UMI Count Filter)	Cell # (Post % mito Filter)	Cell # (Post Gene Count Filter)	% of Cellranger count Cells used post-filter
Figure 1C, 5A	D17PrPzF_Via	Donor	Prostate Peripheral Zone	D17	Normal	5mg/mL Collagenase I 4hr	Viabillity Dye -	Single Cell 3' v2	NextSeq 500 + NovaSeq 6000	613101698	9499	64543	1495	8794	8406	4198	0.441941
Figure 1C	D17PrTzF_Via	Donor	Prostate Transition Zone and Urethra	D17	Normal	5mg/mL Collagenase I 4hr	Viabillity Dye -	Single Cell 3' v2	NextSeq 500	382925951	6587	58133	1641	6255	6073	3365	0.510855
Figure 1C, 5A	D27PrPzF_Via	Donor	Prostate Peripheral Zone	D27	Normal	5mg/mL Collagenase I 4hr	Viabillity Dye -	Single Cell 3' v2	NextSeq 500 + NovaSeq 6000	442201973	7881	56109	1275	7416	6716	3955	0.50184
Figure 1C	D27PrTzF_Via	Donor	Prostate Transition Zone and Urethra	D27	Normal	5mg/mL Collagenase I 4hr	Viabillity Dye -	Single Cell 3' v2	NextSeq 500	471650313	7212	65397	1518	6864	5996	3477	0.482113
Figure 1C, 5A	D35PrPzF_Via	Donor	Prostate Peripheral Zone	D35	Normal	5mg/mL Collagenase I 4hr	Viabillity Dye -	Single Cell 3' v2	NextSeq 500 + NovaSeq 6000	459595129	7891	58242	1534	6545	4867	2892	0.366493
Figure 1C	D35PrTzF_Via	Donor	Prostate Transition Zone and Urethra	D35	Normal	5mg/mL Collagenase I 4hr	Viabillity Dye -	Single Cell 3' v2	NextSeq 500	394635114	7885	50048	1606	6907	5474	3119	0.395561
Figure 5A	BPH327PrGF_Via	BPH	Prostate Transition Zone	BPH327	Glandular Nodule	5mg/mL Collagenase I 4hr	Viabillity Dye -	Single Cell 3' v2	NextSeq 500 + NovaSeq 6000	346477708	6015	57602	1375	5537	4825	3896	0.647714
Figure 5A	BPH340PrGF_Via	BPH	Prostate Transition Zone	BPH340	Glandular Nodule	5mg/mL Collagenase I 4hr	Viabillity Dye -	Single Cell 3' v2	NextSeq 500 + NovaSeq 6000	534040676	9209	57991	1579	8366	6643	3280	0.356173
Figure 5A	BPH342PrF_Via	BPH	Prostate Transition Zone	BPH342	Glandular	5mg/mL Collagenase I 4hr	Viabillity Dye -	Single Cell 3' v2	NextSeq 500 + NovaSeq 6000	594373386	9799	60656	1332	8764	7940	3847	0.392591
