## Supplemental Dataset 3 for "Urethral luminal epithelia are castration-insensitive progenitors of the proximal prostate"

### Sheet: Sheet1
Donor ID	Figure used	age	ethnicity	BMI						Fetal Human ID	Figure used	Gestational age	Sex	Source
D7	5D (replicate)	17	white	26.7						H0027	4D (replicate)	10 weeks	Male	Human Developmental Biology Resource (HDBR), Newcastle
D9	5B	19	white	23.9						H0028	4D (replicate)	11 weeks	Male	Human Developmental Biology Resource (HDBR), Newcastle
D10	5B	28	AA	20.9						H0029	4D	12 weeks	Male	Human Developmental Biology Resource (HDBR), Newcastle
D14	5B, S5	22	white	23.9						H0007	4E (replicate)	19 weeks	Male	UPMC Pittsburgh
D17	5A, 5B, 5C	31	white	41.9						H0012	4E	19 weeks	Male	UPMC Pittsburgh
D18	5D (replicate)	25	AA	24.3						H0015	4E (replicate)	21 weeks	Male	UPMC Pittsburgh
D20	2B, 5D, S2C, S3D (replicate)	18	white	24.5
D27	5A, 5B, 5C	29	white	23
D35	5A, 5B, 5C	29	white	21.5
D38	2B (replicate), 5D (replicate), S2C (replicate), S3D	25	white	23.5
D46	2B (replicate)	42	white	37
D54	5D (replicate)	34	white	20.5
D56	S2C (replicate), S3D (replicate)	40	white	16.4
D80	4F	36	white	-
D87	5B	21	-	-
	average	27.7333		25.2308
BPH patient ID	Figure used	age	ethnicity	BMI	AUASS	peak flowrate	post void residual	prostate volume	PSA	urinary retention	5ARI treatment	5ARI length (months)	alpha blocker treatment	alpha blocker length (months)	diagnosis of diabetes	blood glucose	diagnosis of hyperlipidemia	diagnosis of hypertension
141	5F (replicate)	71	white	35.8564	-	17.8	177	150	3.05	no	yes	6	yes	6	no	95	yes	yes
180	5E (replicate)	67	white	27.9461	19	3.8	118	93	6.7	no	no	-	no	-	no	94	yes	no
181	5F (replicate)	70	white	24.3929	18	8.9	29	227	7.5	no	yes	108	no	-	no	92	no	no
203	5E (replicate)	72	white	27.1131	8	9.9	61	95	10.42	no	no	-	no	-	no	77	yes	yes
211	5F (replicate)	70	AA	38.7501	19	28.2	73	150	3.34	no	yes	9	yes	9	yes	118	yes	yes
225	5F (replicate)	73	white	30.1607	9	8	137	130	1.8	yes	yes	9	yes	9	yes	191	yes	yes
227	5E (replicate)	63	Hisp	26.8069	-	-	-	113	6.7	yes	no	-	yes	12	yes	192	yes	yes
230	5F (replicate)	82	white	24.0481	25	12.5	58	124	-	no	yes	-	no	-	yes	207	yes	yes
232	5E (replicate)	71	white	36.0506	11	-	178	178	6.4	no	no	-	yes	-	no	108	yes	yes
235	5F (replicate)	79	white	27.1204	19	1.9	138	105	1.9	no	yes	84	yes	84	no	114	yes	yes
242	5E (replicate)	74	white	19.0107	19	-	79	-	-	yes	no	-	yes	3	no	83	no	no
246	5F (replicate)	61	white	28.4993	-	-	-	120	18.52	yes	yes	3	yes	3	yes	247	no	yes
262	5F (replicate)	67	white	32.858	31	-	53	120	17.6	yes	yes	36	yes	36	no	106	yes	yes
274	5B, S5	75	white	20.5964	10	-	-	100	-	yes	no	-	no	-	no	97	yes	no
280	5F (replicate)	73	white	30.146	16	-	-	120	1.9	yes	yes	12	no	-	no	165	yes	no
281	5E (replicate)	64	white	26.1752	29	4.4	223	152	9.93	no	no	-	yes	2	no	116	no	no
294	5B, 5E (replicate)	84	white	26.7874	7	4.7	61	140	6.73	no	no	-	no	-	yes	124	no	yes
295	5B	76	AA	22.3157	12	-	-	106	-	yes	no	-	no	-	no	128	no	no
296	5B, 5E (replicate)	66	white	26.8667	22	9	150	177	13	no	no	-	no	-	no	92	no	no
297	5F (replicate)	74	Hisp	26.2396	5	15.1	82	100	7.62	no	yes	15	yes	15	no	99	no	no
299	5B	68	AA	32.0843	16	-	452	151	6.29	yes	no	-	yes	15	yes	256	yes	yes
314	5B	76	white	25.0804	7	10.2	68	143	10.49	no	no	-	no	-	no	146	yes	yes
327	5A, 5C	74	white	26.6	-	-	-	144	21	yes	no	-	no	-	no	118	yes	-
339	5E	68	Asian	27.1131	-	11.3	-	143	-	no	no	-	yes	12	yes	246	yes	yes
340	5A, 5C	72	Asian	24.9266	-	-	-	80	6.9	no	no	-	no	-	yes	141	no	yes
342	5A, 5C	57	white	23.6613	8	3.4	552	116	5.53	yes	yes	24	yes	12	no	101	no	no
401	5E (replicate)	77	white	27.5215	16	-	-	110	3.1	no	no	-	no	-	no	133	yes	no
428	5F	82	AA	31.5306	-	-	-	111	-	no	yes	6	yes	6	yes	118	yes	yes
	average	71.6429		27.7235	15.5238	9.94	149.389	129.556	8.01909
