## Supplemental Dataset 4 for "Urethral luminal epithelia are castration-insensitive progenitors of the proximal prostate"

### Sheet: Sheet1
Antibodies	Source/Vendor	Identifier
Chicken polyclonal anti-KRT5	Biolegend	Cat#905901; RRID:AB_2565054
Mouse monoclonal anti-KRT4	Abcam	Cat#ab9004;
		RRID:AB_306932
Rabbit monoclonal anti-KRT13	Abcam	Cat#ab92551;
		RRID:AB_2134681
Mouse monoclonal anti-KRT13	Abcam	Cat#ab16112;
		RRID:AB_302267
Rabbit polyclonal anti-SCGB1A1	Abcam	Cat#ab40873;
		RRID:AB_778766
Rat monoclonal anti-SCGB1A1	R&D Systems	Cat#MAB-4218;
		RRID:AB_2183286
Rabbit polyclonal anti-NKX3.1	Athena ES	Cat#0315
Rabbit polyclonal anti-ACPP	Sigma Aldrich	Cat#HPA004335;
		RRID:AB_1079684
Goat polyclonal anti-Trop2	R&D systems	Cat#AF1122-SP;
		RRID:AB_2205662
Rabbit polyclonal anti-CHGA	Abcam	Cat#ab15160;
		RRID:AB_301704
Mouse monoclonal anti-CGRP	Abcam	Cat#ab81887;
		RRID:AB_1658411
Donkey anti-chicken Alexa 488	Jackson Immunoresearch	Cat#703-545-155;
		RRID:AB_2340375
Donkey anti-rabbit Alexa 546	Thermo Scientific	Cat#A10040;
		RRID:AB_2534016
Donkey anti-rabbit Alexa 647	Jackson Immunoresearch	Cat# 711-605-152;
		RRID:AB_2492288
Horse anti-rabbit Alkaline phosphatase	Vector Laboratories	Cat#MP-5401;
		RRID:AB_2336536
Goat anti-rat Texas Red	Vector Laboratories	Cat# TI-9400;
		RRID:AB_2336204
Goat anti-rat Horseradish peroxidase	Vector Laboratories	Cat#MP-7444;
		RRID:AB_2336530
Horse anti-goat Alkaline phosphatase	Vector Laboratories	Cat#MP-5405
Donkey anti-goat 488	Thermo Scientific	Cat#A11055;
		RRID:AB_2534102
Donkey anti-mouse 647	Thermo Scientific	Cat#A31571;
		RRID:AB_162542
Reagent	Source/Vendor	Identifier
Antigen Unmasking Solution, Citric Acid Based	Vector Laboratories	Cat#:H-3300
ImmPACT® DAB Peroxidase (HRP) Substrate	Vector Laboratories	Cat#:SK-4105
ImmPACT® Vector® Red Alkaline Phosphatase (AP) Substrate	Vector Laboratories	Cat#:SK-5105
Flow cytometry antibodies and reagents
Antibody target	Target species	Conjugate	Source/Vendor	Identifier
Trop2	Mouse	FITC	R&D Systems	Cat#FAB1122F;
				RRID:AB_2240348
CD45	Mouse	PerCP-Cy5.5	Biolegend	Cat#103131;
				RRID:AB_893344
PDPN	Mouse	PE	Biolegend	Cat#127407;
				RRID:AB_2161929
CD326	Mouse	PE-Cy7	Biolegend	Cat#118215;
				RRID:AB_1236477
CD26	Mouse	APC	Biolegend	Cat#137807;
				RRID:AB_10663403
CD49f	Mouse	BV421	Biolegend	Cat#313623;
				RRID:AB_2562243
CD326	Human	BB515	BD Biosciences	Cat#565398;
				RRID:AB_2728107
CD45	Human	PerCP-Cy5.5	BD Biosciences	Cat#65-0459-T100;
				RRID:AB_2621897
CD26	Human	APC	Biolegend	Cat#302710;
				RRID:AB_10916120
PDPN	Human	PE	Biolegend	Cat#337004;
				RRID:AB_1595457
Rabbit anti-human PSCA	Human		Abcam	Cat#ab64919;
				RRID:AB_1142338
Donkey anti-Rabbit IgG	Rabbit	BV421	Biolegend	Cat#406410;
				RRID:AB_10897810
Reagent	Source/Vendor	Identifier
Cell Staining Buffer	Biolegend	Cat#420201
Ghost Red 780 Viability dye	Tonbo	Cat#13-0865-T100
BD Horizon Brilliant Stain Buffer Plus	BD Biosciences	Cat#566385
Human TruStain FcX	Biolegend	Cat#422302
Mouse TruStain fcX (anti-mouse CD16/32) clone 93	Biolegend	Cat#101320
